# The DNMT1 inhibitor GSK-3484862 mediates global demethylation in murine embryonic stem cells

**DOI:** 10.1101/2021.09.12.459949

**Authors:** Nathalia Azevedo Portilho, Deepak Saini, Ishtiaque Hossain, Jacinthe Sirois, Christopher Moraes, William A. Pastor

## Abstract

**Background:** DNA methylation plays an important role in regulating gene expression in mammals. The covalent DNMT1 inhibitors 5-azacytidine and decitabine are widely used in research to reduce DNA methylation levels, but they impart severe cytotoxicity which limits their demethylation capability and confounds interpretation of experiments. Recently, a non-covalent inhibitor of DNMT1 called GSK-3484862 was developed by GlaxoSmithKline. We sought to determine whether GSK-3484862 can induce demethylation more effectively than 5-azanucleosides. Murine embryonic stem cells (mESC) are an ideal cell type in which to conduct such experiments, as they have a high degree of DNA methylation but tolerate dramatic methylation loss.

**Results:** We determined the cytotoxicity and optimal concentration of GSK-3484862 by treating wild-type (WT) or *Dnmt1/3a/3b* triple knockout (TKO) mESC with different concentrations of the compound, which was obtained from two commercial sources. Concentrations of 10 µM or below were readily tolerated for 14 days of culture. Known DNA methylation targets such as germline genes and GLN-family transposons were upregulated within two days of the start of GSK-3484862 treatment. By contrast, 5-azacytidine and decitabine induced weaker upregulation of methylated genes and extensive cell death. Whole genome bisulfite sequencing (WGBS) showed that treatment with GSK-3484862 induced dramatic DNA methylation loss, with global CpG methylation levels falling from near 70% in WT mESC to less than 18% after 6 days of treatment with GSK-3484862, similar to the methylation level observed in *Dnmt1* deficient mESCs.

**Conclusions:** GSK-3484862 mediates striking demethylation in mESCs with minimal non-specific toxicity.
