## Supplementary Table 1 for "The DNMT1 inhibitor GSK-3484862 mediates global demethylation in murine embryonic stem cells"

### Sheet: Fold-change
			Fold change relative to Actin
Condition	Day		Ctcfl	Magea4	Rhox1	Hormad-1	Sohlh-2	Dazl	Tuba3b	Gln
WT DMSO	2	Experiment 2 Replicate 1	0.810516	0.939776	0.977327	0.898853	0.807854	0.933876	0.908063	1.30607
WT DMSO	2	Experiment 2 Replicate 2	1.18948	1.06022	1.02267	1.10115	1.19215	1.06612	1.09194	0.693933
TKO DMSO	2	Experiment 2 Replicate 1	20.7723	33.9344	7.51544	2.75711	3.49733	6.5914	21.7969	13.0923
TKO DMSO	2	Experiment 2 Replicate 2	19.6589	37.0968	8.18336	2.67771	3.37591	7.1533	20.151	9.81363
WT 2uM ChemieTek GSK-3484862	2	Experiment 2 Replicate 1	1.43833	4.6404	2.34203	1.99936	1.61812	1.97825	4.52895	2.09292
WT 10uM ChemieTek GSK-3484862	2	Experiment 2 Replicate 1	1.95066	4.32507	2.49245	1.91129	1.83128	2.04173	5.37836	2.00405
WT 2uM MedChemExpress GSK-3484862	2	Experiment 2 Replicate 1	1.45464	3.79963	2.61167	1.8179	1.63848	1.87108	5.55044	1.98114
WT 10uM MedChemExpress GSK-3484862	2	Experiment 2 Replicate 1	1.80527	3.8221	2.53187	1.4919	1.46669	1.7244	4.53761	1.91594
WT DMSO	4	Experiment 2 Replicate 1	1.04547	0.97179	1.24308	1.00403	1.21026	1.1447	1.2314	1.13803
WT DMSO	4	Experiment 2 Replicate 2	0.954528	1.02821	0.756918	0.995972	0.789742	0.855298	0.7686	0.861975
TKO DMSO	4	Experiment 2 Replicate 1	23.871	36.0296	8.48797	4.43877	4.34309	7.82436	12.3663	8.27341
TKO DMSO	4	Experiment 2 Replicate 2	22.4148	46.483	11.4099	3.9458	4.67536	7.22125	11.0622	9.69845
WT 2uM ChemieTek GSK-3484862	4	Experiment 2 Replicate 1	2.27193	8.25446	5.08922	3.23487	2.7952	2.87043	3.88661	2.65793
WT 10uM ChemieTek GSK-3484862	4	Experiment 2 Replicate 1	2.20262	5.9547	5.13375	3.65273	1.92559	3.19147	4.83467	3.1949
WT 2uM MedChemExpress GSK-3484862	4	Experiment 2 Replicate 1	3.63177	5.34437	6.38165	4.66166	3.11648	4.0236	5.09974	3.69286
WT 10uM MedChemExpress GSK-3484862	4	Experiment 2 Replicate 1	2.01687	7.09354	5.2912	2.9839	2.21707	3.19824	3.91747	2.21956
WT DMSO	6	Experiment 2 Replicate 1	0.51677	0.525429	0.759019	0.350729	0.359209	0.381133	1.03817	0.341572
WT DMSO	6	Experiment 2 Replicate 2	1.48323	1.47457	1.24098	1.64927	1.64079	1.61887	0.961827	1.65843
WT DMSO	6	Experiment 1 Replicate 1	1	1	1	1	1	1	1	1
TKO DMSO	6	Experiment 2 Replicate 1	11.9576	20.6386	4.45173	0.871125	1.29847	2.38139	17.6567	2.666
TKO DMSO	6	Experiment 2 Replicate 2	12.8591	26.6195	4.94612	1.29075	1.82539	3.53556	15.0568	4.31709
TKO DMSO	6	Experiment 1 Replicate 1	19.3486	38.6767	9.72063	3.06008	4.22007	9.1825	7.56499	6.9353
WT 2uM ChemieTek GSK-3484862	6	Experiment 2 Replicate 1	1.93664	4.72477	6.15654	2.6216	1.93495	2.15244	3.67223	2.60246
WT 2uM ChemieTek GSK-3484862	6	Experiment 1 Replicate 1	2.21467	7.04586	3.08584	2.2651	1.13461	1.82967	2.19446	2.89148
WT 10uM ChemieTek GSK-3484862	6	Experiment 2 Replicate 1	1.73712	4.63374	3.37931	2.52562	1.1894	0.979126	2.55701	2.30573
WT 10uM ChemieTek GSK-3484862	6	Experiment 1 Replicate 1	3.21471	5.58468	3.54788	2.29042	1.41008	2.07222	2.28566	2.63708
WT 2uM MedChemExpress GSK-3484862	6	Experiment 2 Replicate 1	6.76018	8.15082	13.8113	5.4435	3.0457	2.81869	4.9885	4.90151
WT 2uM MedChemExpress GSK-3484862	6	Experiment 1 Replicate 1	2.96559	6.17047	3.11909	2.792	1.03037	1.93004	1.85763	3.86368
WT 10uM MedChemExpress GSK-3484862	6	Experiment 2 Replicate 1	1.41768	3.01137	2.003	1.31261	0.678896	0.675146	3.08018	1.10712
WT 10uM MedChemExpress GSK-3484862	6	Experiment 1 Replicate 1	2.93564	5.41182	3.74607	2.90019	1.40051	1.86675	2.03179	3.21877
WT DMSO	14	Experiment 2 Replicate 1	0.5859	0.762077	0.540863	0.819789	0.610884	0.497155	0.783394	0.651856
WT DMSO	14	Experiment 2 Replicate 2	1.4141	1.23792	1.45914	1.18021	1.38912	1.50284	1.21661	1.34814
WT DMSO	14	Experiment 1 Replicate 1	1	1	1	1	1	1	1	1
TKO DMSO	14	Experiment 2 Replicate 1	24.4707	17.7499	5.77301	2.37176	4.30884	6.31485	8.15771	21.657
TKO DMSO	14	Experiment 2 Replicate 2	34.5384	29.6611	7.10592	4.1286	6.05061	13.5902	8.33411	29.8188
TKO DMSO	14	Experiment 1 Replicate 1	20.2088	15.262	5.82393	1.6291	1.78033	5.43672	3.79498	8.4599
WT 2uM ChemieTek GSK-3484862	14	Experiment 2 Replicate 1	7.01912	3.37274	2.91094	2.87534	2.77158	3.69422	4.83254	6.28506
WT 2uM ChemieTek GSK-3484862	14	Experiment 1 Replicate 1	2.83131	4.48986	4.56026	2.01841	1.47439	3.67376	3.30722	4.2541
WT 10uM ChemieTek GSK-3484862	14	Experiment 2 Replicate 1	3.66216	6.33339	3.01958	5.85802	1.52452	4.14401	2.08709	6.07856
WT 10uM ChemieTek GSK-3484862	14	Experiment 1 Replicate 1	2.31871	3.40242	2.85582	1.73	1.05487	2.57798	2.03982	4.51593
WT 2uM MedChemExpress GSK-3484862	14	Experiment 2 Replicate 1	3.95851	6.77288	1.91431	4.35678	1.66877	2.53095	2.27587	4.67043
WT 2uM MedChemExpress GSK-3484862	14	Experiment 1 Replicate 1	2.76967	4.56025	4.04087	2.04033	1.30059	3.07959	2.77477	3.37514
WT 10uM MedChemExpress GSK-3484862	14	Experiment 2 Replicate 1	3.17043	3.84966	2.48058	5.13754	1.66636	3.33283	2.15716	5.69205
WT 10uM MedChemExpress GSK-3484862	14	Experiment 1 Replicate 1	3.2477	3.4867	3.43109	2.24277	1.14036	2.88034	2.06131	3.98544
