## Supplementary Table 2 for "The DNMT1 inhibitor GSK-3484862 mediates global demethylation in murine embryonic stem cells"

### Sheet: one-tailed t-test
GSK-3484862
P values
	Ctcfl	Magea4	Rhox1	Hormad-1	Sohlh-2	Dazl	Tuba3b	Gln
WT x TKO	0.002	0.003	0.0023	0.0179	0.005	0.0019	0.0127	0.0251
WT x 2 uM	0.0198	0.0027	0.0175	0.0094	0.0212	0.0103	0.0036	0.0111
WT x 10 uM	0.0073	0.0031	0.013	0.0167	0.033	0.0273	0.0193	0.0321
