## Supplementary Table 3 for "The DNMT1 inhibitor GSK-3484862 mediates global demethylation in murine embryonic stem cells"

### Sheet: Bisulfite libraries
Cell Type	Treatment	Day	Data Source	Sequencing Type	Total reads	Aligned reads (mm10)	Mapping efficiency (mm10)	Duplicate reads (mm10)	Unique reads	Unique percentage	Total methylated C's (mm10 - CpG context)	Total C to T conversions (mm10 - CpG context)	C methylation (mm10 - CpG context)	C methylation (spike-in - CpG context)	Spike-in used
WT	0.1% DMSO	6	original data	PE150bp	4421872	2978963	0.673688	213673	2765290	0.928273	2854410	1222584	0.700126	0.003	Lambda DNA
WT	0.1% DMSO	14	original data		6655949	4918810	0.73901	379109	4539701	0.922927	3933409	1896546	0.674689	0.002
WT	2mM GSK-3484862 (MedChemTech)	6	original data		4848766	3251389	0.67056	225724	3025665	0.930576	888860	3913329	0.185095	0.005
WT	2mM GSK-3484862 (ChemieTek)	6	original data		5662063	3807455	0.67245	300702	3506753	0.921023	1055583	4564928	0.187809	0.007
WT	2mM GSK-3484862 (MedChemTech)	14	original data		10272415	7694613	0.749056	607971	7086642	0.920987	1660571	7627731	0.178781	0.002
WT	2mM GSK-3484862 (ChemieTek)	14	original data		11079340	8259131	0.745453	609751	7649380	0.926172	1901524	8709005	0.179211	0.002
WT	10mM GSK-3484862 (MedChemTech)	6	original data		12835093	8705262	0.678239	723155	7982107	0.916929	2158776	10180140	0.174957	0.005
WT	10mM GSK-3484862 (ChemieTek)	6	original data		5500714	3786229	0.688316	289049	3497180	0.923658	936007	4459883	0.173467	0.005
WT	10mM GSK-3484862 (MedChemTech)	14	original data		9538608	6947995	0.728408	495570	6452425	0.928674	1735369	8172735	0.175146	0.004
WT	10mM GSK-3484862 (ChemieTek)	14	original data		8715880	6531234	0.749349	555096	5976138	0.915009	1359590	6273181	0.178125	0.002
DNMT TKO	0.1% DMSO	6	original data		4289175	2926182	0.682225	212087	2714095	0.927521	15705	4239056	0.00369116	0.005
DNMT TKO	0.1% DMSO	14	original data		9909625	7249351	0.731546	602868	6646483	0.916838	36722	9367000	0.00390505	0.002
WT	0.1mM 5-azacytidine	2 days post recovery	original data		1920059	1298590	0.676328	98193	1200397	0.924385	1198676	644764	0.650239	0.003
WT	0.3mM 5-azacytidine	2 days post recovery	original data		2155242	1452015	0.673713	108620	1343395	0.925194	1267847	903672	0.583853	0.002
WT	0.1% DMSO	2 days post recovery	original data		2899388	2001815	0.690427	154729	1847086	0.922706	1966963	799745	0.71094	0.004
WT			Li. et al (2015) Genome Biol.	PE200bp	354250987	224743451	0.6344	65758634	158984817	0.707406	124108917	65093296	0.655959	0.025	pUC19
DNMT1_KO			Li. et al (2015) Genome Biol.		370959258	270500699	0.7292	30841587	239659112	0.885983	45195053	222781855	0.168653	0.022
